# High-Throughput Translational Profiling with riboPLATE-seq

**DOI:** 10.1101/819094

**Authors:** Jordan B. Metz, Nicholas J. Hornstein, Sohani Das Sharma, Jeremy Worley, Christian Gonzalez, Peter A. Sims

## Abstract

Protein synthesis is dysregulated in many diseases, but we lack a systems-level picture of how signaling molecules and RNA binding proteins interact with the translational machinery, largely due to technological limitations. Here we present riboPLATE-seq, a scalable method for generating paired libraries of ribosome-associated and total mRNA. As an extension of the PLATE-seq protocol, riboPLATE-seq utilizes barcoded primers for pooled library preparation, but additionally leverages rRNA immunoprecipitation on whole polysomes to measure ribosome association (RA). We compare RA to its analogue in ribosome profiling and RNA sequencing, translation efficiency, and demonstrate both the performance of riboPLATE-seq and its utility in detecting translational alterations induced by specific inhibitors of protein kinases.
