## Supplementary Table 1 for "High-Throughput Translational Profiling with riboPLATE-seq"

### Sheet: SupplementaryTable1
Name	Library Type	Library Preparation Method	Sample Note
DMSO_30_1_RNA	RNA-Seq		DMSO, 30 min
DMSO_30_2_RNA	RNA-Seq		DMSO, 30 min
DMSO_30_3_RNA	RNA-Seq		DMSO, 30 min
DMSO_30_1_RIBO	Ribosome Profiling	Weissman Method	DMSO, 30 min
DMSO_30_2_RIBO	Ribosome Profiling	Weissman Method	DMSO, 30 min
DMSO_30_3_RIBO	Ribosome Profiling	Weissman Method	DMSO, 30 min
PP242_30_1_RNA	RNA-Seq		PP242, 625nM, 30min
PP242_30_2_RNA	RNA-Seq		PP242, 625nM, 30min
PP242_30_3_RNA	RNA-Seq		PP242, 625nM, 30min
PP242_30_1_RIBO	Ribosome Profiling	Weissman Method	PP242, 625nM, 30min
PP242_30_2_RIBO	Ribosome Profiling	Weissman Method	PP242, 625nM, 30min
PP242_30_3_RIBO	Ribosome Profiling	Weissman Method	PP242, 625nM, 30min
DMSO_6_1_RNA	RNA-Seq		DMSO, 6h
DMSO_6_2_RNA	RNA-Seq		DMSO, 6h
DMSO_6_3_RNA	RNA-Seq		DMSO, 6h
DMSO_6_3_RIBO	Ribosome Profiling	Ligation-Free	DMSO, 6h
DMSO_6_4_RNA	RNA-Seq		DMSO, 6h
DMSO_6_4_RIBO	Ribosome Profiling	Ligation-Free	DMSO, 6h
PP242_6_1_RNA	RNA-Seq		PP242, 625nm, 6h
PP242_6_2_RNA	RNA-Seq		PP242, 625nm, 6h
PP242_6_3_RNA	RNA-Seq		PP242, 625nm, 6h
PP242_6_1_RIBO	Ribosome Profiling	Ligation-Free	PP242, 625nm, 6h
PP242_6_2_RIBO	Ribosome Profiling	Ligation-Free	PP242, 625nm, 6h
riboPLATE_auto	Poly(A) PLATE + y10b IP	PLATE-seq	96 riboPLATE-seq libraries with automated ribosome IP; translational kinase screen
PLATE_auto	Poly(A) PLATE	PLATE-seq	PLATE-seq libraries for each sample in riboPLATE_auto
riboPLATE_man	Poly(A) PLATE + y10b IP	PLATE-seq	96 riboPLATE-seq libraries with manual ribosome IP; 48 containing ERCC spike-in (alternating columns)
PLATE_man	Poly(A) PLATE	PLATE-seq	PLATE-seq libraries for each sample in riboPLATE_man
