## Supplementary Table 2 for "High-Throughput Translational Profiling with riboPLATE-seq"

### Sheet: RNA PLATE
#	barcode_sequence	sample_condition
0	CGGCCTTT	AZD
1	GAGCTGGT	CTRL
2	AACTGACC	MNK1
3	AGCTGCAG	CTRL
4	CGTGCGAT	PP242
5	TACCAAAG	CTRL
6	GTTGGAGC	BKM
7	GAGGAAGG	MNK1+BKM
8	CTGGAGGA	CTRL
9	CCTTGCAC	CTRL
10	GGACACCT	MNK1+BKM
11	ACACCACC	4EGI1
12	GCCCATCT	CTRL
13	GTCCGTTG	AZD
14	TTGCCTTC	CTRL
15	CGCCGTTA	MNK1
16	ACGTCAGA	CTRL
17	CTGGGAAA	PP242
18	CAAGTGCT	CTRL
19	TACTCGAC	BKM
20	AATGACCG	MNK1+BKM
21	GATCTTCA	MNK1+BKM
22	GACCAATT	CTRL
23	GCGAAACT	CTRL
24	CTCACGTA	CTRL
25	AATTCGTC	CTRL
26	AACGTTGT	AZD
27	GTCCTAGA	CTRL
28	CGTACCAG	MNK1
29	AACCATCC	CTRL
30	GTATTCCT	PP242
31	AGGGATAG	CTRL
32	ACACCTAA	BKM
33	TACCTCGG	CTRL
34	TGCAAGAG	MNK1+BKM
35	CTCACTCT	MNK1+BKM
36	TTCGTGAA	PP242+MNK1
37	TGACATGC	CTRL
38	CACCGAAA	CTRL
39	GGTGTGGA	AZD
40	CCTTCGAA	CTRL
41	TGCGTCTT	MNK1
42	AAGCGCAC	CTRL
43	CTACGTAG	PP242
44	ACTCACGA	CTRL
45	CACCAGTG	BKM
46	CACCATGT	CTRL
47	CTTACTGC	CTRL
48	GCAAGCAC	CTRL
49	ATATTCGG	PP242+MNK1
50	TCGCAATG	PP242+MNK1
51	TCATGCGC	CTRL
52	GATCACTA	AZD
53	CACCTCTC	CTRL
54	CCCACCAT	MNK1
55	ACATCAAG	CTRL
56	GGCTTGGT	PP242
57	TCGAGGAG	CTRL
58	GGAAAAGC	BKM
59	TGACTTCA	4EGI1
60	AAAACTCC	PP242+BKM
61	ACCGAGAA	CTRL
62	AGTGGTTG	CTRL
63	ACCTTGTT	PP242+MNK1
64	CACATAGT	PP242+MNK1
65	TCCCTGAC	AZD
66	GTCTAATG	CTRL
67	AGTTTTCC	MNK1
68	AAGATGCT	CTRL
69	TGTACGGG	PP242
70	ATCGATTC	CTRL
71	GCAGATTT	BKM
72	AACTTTCG	CTRL
73	CCTGTGGT	PP242+BKM
74	ACTTCGGT	PP242+BKM
75	GCTTGGAG	CTRL
76	AGCACCTA	4EGI1
77	TCCTCAGG	PP242+MNK1
78	AACACAGC	CTRL
79	ACCTACAT	4EGI1
80	GAACGCAA	CTRL
81	CTGGTTTG	4EGI1
82	GCCTCGAT	CTRL
83	CCGAAGTT	4EGI1
84	ACGTTCAC	CTRL
85	AGCTATCA	CTRL
86	AATACCAC	CTRL
87	TTAACCGT	PP242+BKM
88	TGATCGAT	PP242+BKM
89	GACGGGTT	CTRL
90	CGTAGAAC	CTRL
91	GAAATTGC	PP242+BKM
92	GCGTCAAC	CTRL
93	GACAACAT	CTRL
94	GCACTAAT	CTRL

### Sheet: RIBO PLATE
#	barcode_sequence	sample_condition
0	TAGAGCGT	AZD
1	ACATGTTG	CTRL
2	AACCCCGT	MNK1
3	GATCCCAT	CTRL
4	CACAAGCT	PP242
5	TCGATGGT	CTRL
6	TCAAATCC	BKM
7	CCCAATAG	MNK1+BKM
8	GTAGAAGT	CTRL
9	TGCTCTCT	CTRL
10	GGGATGCA	MNK1+BKM
11	TCCTTTTG	4EGI1
12	AGCCAAAA	CTRL
13	CTGAGGTC	AZD
14	TACGCAAT	CTRL
15	CAGACATG	MNK1
16	CTTGAAAG	CTRL
17	TACACCCC	PP242
18	TCCTGAAT	CTRL
19	GAGTACTG	BKM
20	GTGAGTGC	MNK1+BKM
21	TGATTCCC	MNK1+BKM
22	ATGCTCGA	CTRL
23	ATAACGTC	CTRL
24	CCGTGTCT	CTRL
25	TGTCAACG	CTRL
26	TCAGTCTA	AZD
27	ACGCATGG	CTRL
28	GCTGTTTG	MNK1
29	CTGGTCAT	CTRL
30	ATCAGGCT	PP242
31	GGTCAAAC	CTRL
32	TACAGGAT	BKM
33	GCATGTGT	CTRL
34	CGATCGGA	MNK1+BKM
35	CGACCAAT	MNK1+BKM
36	GTGCCTAT	PP242+MNK1
37	TATGCGTG	CTRL
38	TCAAGGTT	CTRL
39	GAGGGTGT	AZD
40	GACAAAGA	CTRL
41	AGACAGTG	MNK1
42	GTCAGAAC	CTRL
43	GTTACAAG	PP242
44	ACAATGAC	CTRL
45	TTCTGCTC	BKM
46	GAAACCCG	CTRL
47	TGAGACGA	CTRL
48	TCGGCATC	CTRL
49	AAACCAGG	PP242+MNK1
50	ACAAAGGA	PP242+MNK1
51	CATTAACG	CTRL
52	TGCCATAT	AZD
53	CACTCCTG	CTRL
54	AGAAGTGA	MNK1
55	TATGTGAC	CTRL
56	TTTCGCTT	PP242
57	TGAGCCTC	CTRL
58	TATACGCT	BKM
59	TTCCCAGC	4EGI1
60	TTTGGGAG	PP242+BKM
61	TCTATCGA	CTRL
62	GTTCTCTG	CTRL
63	CGTCTACT	PP242+MNK1
64	CTTTAGGC	PP242+MNK1
65	CTCTTACG	AZD
66	CGTTGGGT	CTRL
67	GGCCTGAA	MNK1
68	CCAAAATC	CTRL
69	ACTACTCA	PP242
70	GCTAAGAC	CTRL
71	AATCCGAA	BKM
72	CAGCCACA	CTRL
73	CGGATTTC	PP242+BKM
74	ACGTCTCG	PP242+BKM
75	AAAGGGTA	CTRL
76	TGTATTCG	4EGI1
77	TAGTCCTC	PP242+MNK1
78	GTACATGG	CTRL
79	TATCATGG	4EGI1
80	GGTATATG	CTRL
81	ATGTAGTG	4EGI1
82	TTCAGAGT	CTRL
83	AAACGACT	4EGI1
84	AGTTCACA	CTRL
85	GCTTCTGA	CTRL
86	TCATCACA	CTRL
87	TCCACTCG	PP242+BKM
88	GGAATGGG	PP242+BKM
89	GAATGCTT	CTRL
90	ATCAACAC	CTRL
91	TTCTTCAG	PP242+BKM
92	TTACGTGT	CTRL
93	TTCGCTTA	CTRL
94	TGTCGTGA	CTRL

### Sheet: RNA PLATE (ERCC)
#	barcode_sequence	sample_ERCC
0	TGAACACG	+
1	CGTTGTCA	-
2	TGAATCAG	+
3	TTCGACTG	-
4	CTTAGTTG	+
5	CGTGCTGA	-
6	CCTCAAGC	+
7	TGAGGACT	-
8	CGCGTTAT	+
9	CGTTTCAT	-
10	GCATAGTC	+
11	TGGCTCTA	-
12	CAAGGAAG	+
13	CAGTACCT	-
14	CGACTTGT	+
15	ATGCCTCA	-
16	TCTCAGAA	+
17	CTTCGTCT	-
18	TTCACATG	+
19	AAAGCGAG	-
20	CGCGAATC	+
21	TAGAGATC	-
22	CCCAAACA	+
23	TTGGAAAC	-
24	AGACTCGC	+
25	TTTTACCG	-
26	GCTAACGG	+
27	CATAACCC	-
28	TTCCCGCA	+
29	AACAGTTG	-
30	TAGCTAGC	+
31	GCAACTAG	-
32	GGTTTCGC	+
33	GAGTTACT	-
34	TCCAAGTC	+
35	TAGCATAC	-
36	ATCTAGGA	+
37	ATCATGTG	-
38	TCTCTAGT	+
39	AGGAAGAA	-
40	ACGACCTC	+
41	ACACGCCA	-
42	GTCAAGGT	+
43	CTCCCCTT	-
44	CGCAAAAT	+
45	GTTAGCGT	-
46	CCGGTGAA	+
47	ATTGTCCT	-
48	ACTGACTT	+
49	CGAGTAAA	-
50	TTACCGTG	+
51	CCAGATAC	-
52	GGTGATCT	+
53	TTTCTCCC	-
54	GACTCCCA	+
55	CTTTCCCT	-
56	CTACTGAC	+
57	GTGGGACT	-
58	CTAGCATC	+
59	TATCGGTC	-
60	TGCAGCTG	+
61	CAGGCGTA	-
62	TGCTTAAC	+
63	GTGTACAC	-
64	TTGCGGAT	+
65	TCATTGGA	-
66	GTACCCAC	+
67	GAATTGTG	-
68	CAGTTCGG	+
69	AGATGCTA	-
70	ATTGTGGC	+
71	ATGTAACC	-
72	CATGCCTT	+
73	CCTCTTAG	-
74	TACGAGCA	+
75	GGAAATTG	-
76	GCAAGACG	+
77	ACTTTGCG	-
78	GTGTGCTA	+
79	TGTTACGT	-
80	CTGAGACG	+
81	CCAGGCAA	-
82	GTCGCACA	+
83	GTCGACGA	-
84	GCCATTGG	+
85	GAGACCGA	-
86	GCGCCTTA	+
87	TTCAGTCC	-
88	CTTAGGCA	+
89	TCCTGTCA	-
90	AAGAGAGG	+
91	TCGTTAAG	-
92	TGTCCCCA	+
93	CACATTCC	-
94	CGGTGATA	+

### Sheet: RIBO PLATE (ERCC)
#	barcode_sequence	sample_ERCC
0	ACTCCACT	+
1	TAGCGTCA	-
2	GATATCGC	+
3	GTTCCCAA	-
4	ACCAAGTC	+
5	ATCTGACG	-
6	TTATCCCG	+
7	AGTGAGAG	-
8	TAGAGGGT	+
9	GTTAGCCT	-
10	TTACTCGC	+
11	CTTACACC	-
12	TCGGGATA	+
13	TAGCCATC	-
14	TGTCACTG	+
15	CCCAGTTA	-
16	CATTAGCG	+
17	CCTTGCAA	-
18	GTTTCAGG	+
19	GTAGTGTC	-
20	ACAGATCG	+
21	TGAGACAC	-
22	TTCGGTGA	+
23	AGGGAACA	-
24	GCTTAGAC	+
25	TAAGGACG	-
26	TCGATGCA	+
27	CCACACTT	-
28	GAGTCGAT	+
29	CACTTAGC	-
30	ACCGTCAT	+
31	GCAGGTAA	-
32	GTAAACGG	+
33	CTCTGGTT	-
34	AGTCTTCG	+
35	ATGCTGAG	-
36	TCGTCTAG	+
37	CTAGCTGT	-
38	AAGTGGTG	+
39	TCTCGGAT	-
40	CGGCATAA	+
41	TGCACGTA	-
42	GGATGATC	+
43	TACCTTGG	-
44	TCAACAGG	+
45	GCAACGTT	-
46	AAGCAGGA	+
47	GATGATCC	-
48	ACTGAAGC	+
49	GCTCATGA	-
50	GGTACTCA	+
51	CATCCTAG	-
52	GTCGATAG	+
53	TACACCAG	-
54	CGCCTTTT	+
55	CCTCTATC	-
56	GTCCTAGT	+
57	AGGACTAC	-
58	GTTGGAAC	+
59	ATGCGCTT	-
60	GCACTAAG	+
61	CTCTCTCA	-
62	AGAAGCCA	+
63	TCCTACCA	-
64	GACTGTGT	+
65	CTTGAGGA	-
66	TGGGTTGT	+
67	GCAATTCC	-
68	AGCAGGAT	+
69	AGCTCTTG	-
70	CAGAATGG	+
71	TTGGTACC	-
72	CAATCCGA	+
73	TGTAGTGG	-
74	CCTTTGGT	+
75	CAAGGGAT	-
76	GGCTCAAA	+
77	TAACAGCC	-
78	CGTGTCTA	+
79	GAGGACTA	-
80	CTGTGTAC	+
81	CTGCCAAT	-
82	GCCTAATG	+
83	ACGTGTGA	-
84	GGGTATCT	+
85	AGGTTAGG	-
86	ACCCCTAA	+
87	CTGAAGCT	-
88	TCCGCTTT	+
89	GTACGACA	-
90	GTGTTGGA	+
91	GACCAGTT	-
92	AAGGCTCT	+
93	TGGAAAGC	-
94	CCCATACT	+
95	GATACGAG	-
